# Chronic exposure to PFAS triggers systems-level cellular reprogramming independent of their bioaccumulation

**DOI:** 10.1101/2025.07.03.662990

**Authors:** Jenise Z. Paddayuman, Judith R. Cristobal, Luane J. B. Landau, Ashleigh L. Gagnon, Omer Gokcumen, Diana S. Aga, G. Ekin Atilla-Gokcumen

## Abstract

Per- and polyfluoroalkyl substances (PFAS), or “forever chemicals,” are linked to metabolic, immune, and neurotoxic disorders, yet their long-term cellular effects remain unclear. Using a 24-week chronic exposure model with non-transformed human epithelial cells, we examined responses to low, environmentally relevant concentrations of perfluorooctanoic acid (PFOA) and perfluorooctane sulfonic acid (PFOS). Integrated transcriptomic and lipidomic analyses revealed that cellular accumulation was minimal, and molecular changes instead emerged around week 17, marked by activation of oxidative stress responses, cell survival pathways, and lipid metabolism. Our data support a multi-faceted model in which PFAS-induced oxidative stress, mediated by *SESN2* and *SOD3*, alongside increased lipid biosynthesis via SREBP axis and compound-specific disruptions of membrane lipids. These findings highlight the importance of multi-omic, time-resolved approaches in uncovering mechanisms of chronic low-dose chemical exposure and provide a foundation for future *in vivo* studies.
