## Supplementary material for "Chronic exposure to PFAS triggers systems-level cellular reprogramming independent of their bioaccumulation": data s3

### Sheet: PFOA_PFOS
PFOA (log2FC)																	PFOS (log2FC)
Fatty Acids (FA)				24H			7W			17W			24W				Fatty Acids (FA)				24H			7W			17W			24W
		Species	m/z	1	2	3	1	2	3	1	2	3	1	2	3				m/z	Species	1	2	3	1	2	3	1	2	3	1	2	3
	FA	C12:0	199.17	-0.3	-0.09	-0.04	-0.35	-0.59	-0.65	-0.49	-0.03	0.32	-0.09	0.07	0.11			FA	199.17	C12:0	-0.22	0.22	0.28	-0.54	-1.08	-0.84	-0.49	0.04	-0.41	-0.12	0.61	-0.07
		C14:0	227.202	-0.3	-0.2	-0.12	0.18	-0.23	-0.06	-0.19	0.36	0.13	-0.24	0.02	-0.04				227.202	C14:0	-0.18	0.02	0.56	0.11	-0.2	-0.02	-0.15	0.2	-0.08	-0.07	0.1	0.05
		C16:0	255.233	-0.11	-0.08	-0.16	0.14	-0.1	0.04	0.05	0.38	-0.18	-0.08	0.1	0.05				255.233	C16:0	-0.12	-0.04	0.64	0.07	-0.12	-0.04	0.09	0.23	0.18	-0.01	0.06	0.04
		C16:1	253.217	0.29	0.01	0.92	0.3	0.26	0.09	-0.11	0.65	0.08	0.02	0.6	0.19				253.217	C16:1	0.14	0.05	0.13	0.04	0.46	0.35	0.38	0.9	0.23	0.17	0.51	0.27
		C18:0	283.264	-0.06	0	-0.09	0.06	-0.05	0.04	0.06	0.3	-0.31	-0.43	-0.35	-0.47				283.264	C18:0	-0.04	-0.02	0.79	0.01	-0.1	0.05	0.09	0.22	0.18	-0.47	-0.4	-0.38
		C18:1	281.249	0.19	-0.27	0.04	0.11	0.2	-0.24	-0.7	0.18	-0.82	-0.14	-0.2	-0.42				281.249	C18:1	0.48	0.25	0.81	0.03	0.11	0.23	0.91	0.69	0.22	-0.31	0.02	0.1
		C20:0	311.296	-0.18	-0.16	-0.24	-0.11	-0.35	-0.04	-0.26	0.65	0	-0.08	-0.8	-0.27				311.296	C20:0	-0.1	-0.02	1.22	-0.04	-0.44	-0.03	-0.06	0.22	0.16	0.12	0.27	0.35
		C20:1	309.28	0.96	0.46	0.26	0.19	0.19	-0.82	0.06	0.52	-0.24	-0.55	-0.18	-0.22				309.28	C20:1	0.71	0.97	0.85	-0.19	0.31	0.44	0.19	0.79	0.03	-0.21	-0.22	-0.27
		C20:3	305.249	0.27	-0.12	0.2	-0.02	0.19	-0.31	-0.42	0.06	-0.21	-0.32	-0.05	-0.06				305.249	C20:3	0.78	0.86	0.68	-0.27	0.23	-0.11	-0.09	0.1	-0.06	-0.28	-0.2	-0.16
		C20:4	303.233	0.43	-0.05	0.28	-0.2	0.09	-0.37	0.12	0.26	0.14	-0.58	-0.05	-0.19				303.233	C20:4	1	1.04	0.8	-0.24	0.26	0.02	-0.19	-0.16	-0.22	-0.31	-0.05	-0.04
		C20:5	301.217	-0.97	-0.77	-0.19	0.27	-0.55	-0.19	-0.16	0.59	0.46	-0.13	0.61	0.36				301.217	C20:5	-0.18	0.38	-0.07	0.05	-0.47	0.03	0.07	0.57	0.58	0.16	0.51	0.72
		C24:0	367.358	-0.12	-0.11	-0.32	0.08	0.03	0.19	-0.56	-0.08	-0.6	-0.97	-0.84	-1.02				367.358	C24:0	-0.29	0.04	0.26	0.1	-0.02	0.3	0.11	0.26	-0.25	-0.74	-0.56	-0.64
		C24:1	365.343	0.05	-0.02	0.13	0.38	0.14	-0.06	-0.52	-0.49	-0.66	-0.89	0.04	-0.22				365.343	C24:1	0.08	0.19	-0.29	0.23	0.16	0.29	-0.1	0.57	0.02	-0.65	-0.4	-0.22
		C26:0	395.389	-0.07	0.02	0.15	0.33	0.17	0.09	-0.45	-0.14	-0.3	-0.33	0.24	-0.16				395.389	C26:0	-0.05	0.24	0.16	0.17	0.26	0.31	0.1	0.03	0.01	-0.01	0.28	0.07
Glycerolipids				24H			7W			17W			24W				Glycerolipids				24H			7W			17W			24W
		Species		1	2	3	1	2	3	1	2	3	1	2	3					Species	1	2	3	1	2	3	1	2	3	1	2	3
	MAGs	C20:3	381.3	1.24	1.25	0.82	-0.28	0.93	-0.15	-0.06	-0.07	-0.62	-0.39	-0.25	-0.73			MAGs	381.3	C20:3	-0.907219	0.323214	-0.350576	0.518841	-0.179854	-0.556331	0.282225	0.219397	0.491496	0.809194	0.989363	0.668299
		C20:4	379.284	-0.57	-1.03	0.41	0.3	0.01	0.34	0.27	1.32	0.68	0.7	0.4	0.41				379.284	C20:4	1.75865	1.16297	0.963539	-0.252257	0.70339	0.190655	-0.46763	-0.454647	-0.743433	-0.0810296	0.181181	-0.240313
	DAGs	C32:0	551.503	0.28	0.33	0.31	0.24	0.11	0.27	0.24	0.37	0.39	0.31	0.41	0.43			DAGs	551.503	C32:0	-0.264606	-0.17788	-0.295799	0.158507	-0.424827	0.14944	1.01037	1.22334	0.811477	0.0571078	-0.0139719	0.0517964
		C32:1	549.488	-0.14	0.01	0.27	0.46	0.34	0.34	0.18	0.54	0.31	0.56	0.57	0.5				549.488	C32:1	-0.0664448	-0.25935	-0.238038	0.328657	-0.415124	0.211004	1.00687	1.02111	0.789925	0.381339	0.530145	0.612228
		C34:0	579.535	0.01	0.19	0.31	0.24	-0.01	0.33	0.1	0.11	0.12	0.34	0.43	0.25				579.535	C34:0	-0.341155	-0.191129	-0.312177	-0.795251	-0.0187691	-0.945744	0.490264	0.543871	0.37483	0.149763	0.105529	-0.00127806
		C34:1	577.519	-0.02	0.14	0.26	0.36	0.08	0.27	-0.16	0.28	0.03	0.45	0.26	0.44				577.519	C34:1	-0.173003	-0.188084	-0.168323	0.12245	-0.423493	-0.0358725	0.715127	0.696919	0.571674	0.0810355	0.223009	0.203663
		C34:2	575.503	-0.05	0.14	0.28	0.46	0.18	0.48	0.29	0.87	0.54	0.63	0.93	0.84				575.503	C34:2	-0.218603	-0.259924	-0.170158	0.486574	-0.35919	0.275975	0.90757	0.946428	0.865016	0.600435	0.789902	0.796592
		C34:3	573.488	-0.16	0.1	0.23	0.46	0.05	0.29	0.06	0.68	0.5	0.52	0.9	0.45				573.488	C34:3	-0.355741	-0.318531	-0.136025	0.397993	-0.414322	0.292415	1.02634	0.960467	0.83488	0.401705	0.680795	0.67769
		C40:4	655.566	-0.77	-0.18	-0.37	-0.08	-0.57	-0.66	-0.79	-0.44	-0.13	-0.86	-0.7	-0.93				655.566	C40:4	-0.314644	0.222831	0.170962	-0.240173	-0.756413	-0.76484	-0.174185	-0.670782	-0.259071	-0.343479	-0.030051	0.0804269
		C40:5	653.55	-0.46	-0.1	0.21	0.27	-0.33	-0.12	-0.47	0.13	-0.12	-0.34	-0.25	-0.33				653.55	C40:5	-0.293086	0.093876	0.211142	-0.968692	-0.97735	-0.733185	-0.820779	-1.71504	-0.241742	0.152323	0.323831	0.403585
		C40:6	651.535	-0.68	-0.17	0.25	-0.17	-0.52	-0.69	-0.92	-0.38	0.11	-0.58	-0.39	-0.52				651.535	C40:6	-1.00143	0.145053	0.000557439	-0.55369	-0.78631	-0.758371	-0.152095	-0.316456	-0.165744	-0.0625038	0.153727	0.288902
	TAGs	C46:0	796.739	-0.11	0.02	0.21	0.13	-0.09	0.11	-0.02	0.24	0.13	0.1	0.21	0.1			TAGs	796.739	C46:0	0.107003	-0.0160378	0.0386948	0.0426647	0.0408619	0.24365	1.08836	1.06436	1.02076	0.581827	0.604652	0.742122
		C46:1	794.723	-0.16	0	0.21	0.13	-0.08	0.11	-0.03	0.22	0.09	0.13	0.19	0.07				794.723	C46:1	0.557132	-0.0746794	-0.303139	0.328686	-0.175845	0.474149	1.57608	1.25362	0.987385	0.74854	0.901949	0.890136
		C46:2	792.708	-0.56	-0.6	-0.19	0.03	-0.08	0.04	0.01	0.22	0	0.09	0.06	-0.11				792.708	C46:2	0.131894	-0.730472	-0.56437	0.114241	0.0946582	0.220588	0.428795	0.353279	0.22157	-0.425673	-0.423909	-0.425378
		C48:0	824.77	-0.15	0.01	0.26	0.16	-0.07	0.11	-0.02	0.15	0.22	0.12	0.25	0.14				824.77	C48:0	-0.22166	-0.0583921	-0.303085	0.141384	-0.123726	0.238328	1.07181	0.795615	0.646296	-0.0592274	0.192509	0.34786
		C48:1	822.755	-0.16	0.03	0.25	0.16	-0.04	0.12	0.02	0.26	0.18	0.2	0.31	0.18				822.755	C48:1	0.221602	0.0506411	-0.126264	0.18305	-0.358465	0.217891	1.30751	1.12854	0.85863	0.224409	0.621785	0.582279
		C48:2	820.739	-0.52	-0.27	0.04	0.06	-0.13	0.09	0.15	0.42	0.15	0.28	0.4	0.23				820.739	C48:2	0.227385	-0.0391113	-0.409074	0.237874	-0.0839553	0.340178	1.60602	1.34466	1.14792	0.790944	0.943819	0.971799
		C50:0	852.801	-0.23	0.1	0.32	0.16	-0.1	0.11	-0.01	0.21	0.17	0.26	0.5	0.29				852.801	C50:0	-0.307051	-0.0609984	-0.350825	0.020074	-0.284971	-0.0990615	0.664083	0.435142	0.350504	-0.527971	-0.200526	-0.307433
		C50:1	850.786	-0.23	0.06	0.29	0.18	-0.05	0.15	0.07	0.38	0.27	0.28	0.23	0.26				850.786	C50:1	-0.0971473	0.0451076	-0.147501	0.117492	-0.352491	0.143213	0.979251	0.723243	0.577342	-0.154776	0.188215	0.0975871
		C50:2	848.77	-0.18	0.07	0.29	0.18	-0.04	0.13	0.02	0.43	0.25	0.35	0.46	0.39				848.77	C50:2	0.2488	0.159954	-0.230649	0.225799	-0.373495	0.16622	1.30383	1.0827	0.88433	-0.218843	0.00572756	-0.087731
		C50:3	846.755	-0.21	-0.09	0.22	0.25	0.06	0.22	0.13	0.49	0.28	0.17	0.39	0.31				846.755	C50:3	0.186376	0.0456687	-0.153382	0.176434	-0.411458	0.0829212	1.23361	1.16987	1.03324	0.219568	0.713761	0.610916
		C52:1	878.817	-0.01	0.38	0.68	0.18	-0.12	0.02	0.01	0.13	0.17	0.04	0.4	-0.29				878.817	C52:1	-0.18731	0.0541159	-0.0740112	0.518307	0.0595022	0.457117	0.746022	0.52518	0.253687	-0.343192	0.00267986	-0.183457
		C52:2	876.801	-0.3	0.02	0.32	0.22	-0.08	0.15	0.22	0.7	0.45	0.4	0.59	0.39				876.801	C52:2	0.0641055	0.17159	-0.00441771	0.150303	-0.398408	0.140211	0.885212	0.669558	0.391602	-0.169919	0.180447	0.0244826
		C52:3	874.786	-0.3	0	0.25	0.21	-0.02	0.19	0.29	0.79	0.53	0.51	0.57	0.51				874.786	C52:3	0.271362	0.224302	0.0326124	0.130868	-0.363828	0.317392	1.1165	1.02165	0.601842	0.0674154	0.447729	0.336486
		C52:4	872.77	-0.36	-0.07	0.3	0.25	-0.19	0.24	0.19	0.84	0.49	0.49	0.5	0.56				872.77	C52:4	0.0412764	0.212882	-0.352193	-0.174004	-0.253309	-0.0770235	0.772669	0.14094	0.389792	0.0772983	0.220661	0.278376
		C54:1	906.848	-0.23	0.13	0.42	0.22	-0.16	0.15	-0.27	0.16	-0.15	-0.28	0.09	-0.32				906.848	C54:1	-0.265478	-0.0622954	-0.186996	0.0765707	-0.249617	-0.028178	0.506216	0.409088	0.00263134	-0.526944	-0.102149	-0.353034
		C54:2	904.833	-0.26	0.1	0.41	0.2	-0.26	0.12	0.13	0.56	0.35	0.42	0.76	0.42				904.833	C54:2	0.012486	0.275346	-0.0617712	0.141668	-0.333861	0.102119	0.538385	0.606526	0.235381	-0.153622	0.186512	-0.0885457
		C54:3	902.817	-0.21	-0.13	0.39	0.19	-0.07	0.14	0.38	0.96	0.64	0.43	0.58	0.44				902.817	C54:3	0.470668	0.429409	0.512954	0.224326	-0.0601909	0.219859	0.677453	0.605306	0.483312	0.197814	0.4151	0.230145
		C54:4	900.801	-0.41	-0.11	0.24	0.12	-0.12	0.24	0.35	0.99	0.67	0.49	0.46	0.01				900.801	C54:4	0.0493505	0.639226	0.799459	0.186365	-0.152942	0.371441	1.04684	0.955455	0.53739	0.00447751	-0.157303	-0.253076
		C54:5	898.786	-0.4	-0.07	0.22	0.28	-0.21	0.31	0.31	1.02	0.65	0.49	0.7	0.51				898.786	C54:5	0.284078	0.570032	0.881421	0.228507	-0.0873116	0.404282	0.434457	0.524711	0.146411	0.139264	0.34017	0.27411
		C54:6	896.77	-0.46	-0.16	0.19	0.24	-0.19	0.49	0.13	1.05	0.64	0.49	0.41	0.5				896.77	C54:6	-0.36217	-0.400555	-0.296898	0.14477	-0.252188	0.270745	1.19524	1.23285	0.610337	0.178669	0.552393	0.380266
		C56:1	934.88	-0.21	-0.01	0.37	0.19	-0.06	0.1	-0.22	0.36	0.05	-0.16	0.05	-0.27				934.88	C56:1	-0.036048	0.0245768	0.281789	0.236773	-0.0309608	0.207023	0.556185	0.417105	0.203973	-0.783465	-0.326447	-0.535706
		C56:2	932.864	-0.23	0.13	0.47	0.22	-0.03	0.14	-0.04	0.56	0.12	-0.07	0.28	-0.12				932.864	C56:2	0.335941	0.267978	0.20785	0.267985	-0.269551	0.0806658	0.313034	-0.303216	-0.1396	-0.641705	-0.196989	-0.351397
Sphingolipids				24H			7W			17W			24W				Sphingolipids				24H			7W			17W			24W
		Species		1	2	3	1	2	3	1	2	3	1	2	3					Species	1	2	3	1	2	3	1	2	3	1	2	3
	Cer	C14:0	508.474	-0.32	-0.11	0.09	0.26	-0.15	0	-0.01	0.47	0.27	0.3	0.17	0.06			Cer	508.474	C14:0	-0.19	0.24	0.01	0.09	-0.21	0.16	0.06	0.25	0.26	-0.49	-0.12	-0.24
		C16:0	536.505	-1.09	-0.68	-0.42	0.35	-0.52	-0.34	0.65	0.95	0.52	0.22	0.13	-0.03				536.505	C16:0	-0.21	0.28	-0.15	-0.05	-0.25	0.05	0.1	0.38	0.37	-0.67	-0.28	-0.32
		C18:0	564.536	-0.59	-0.36	0.57	0.3	-0.01	0.16	-0.03	1.21	0.9	0.17	-0.02	-0.3				564.536	C18:0	-0.75	-0.38	0.39	0.05	-0.44	-0.24	0.28	0.47	0.57	0.09	0.34	0.52
		C20:0	592.567	-0.96	-0.78	-0.31	0.54	-0.37	-0.23	0.9	1.42	-0.71	-0.1	-0.02	0.08				592.567	C20:0	-0.11	0.12	0.16	0.3	-0.16	-0.32	0.4	0.22	-0.24	-0.98	-0.68	-0.79
		C22:1	618.583	-0.54	-0.09	0.1	0.1	-0.03	0.14	-0.14	0.24	0.41	-0.29	-0.62	-0.63				618.583	C22:1	-0.26	0.16	-0.02	0.18	-0.16	0.26	-0.32	0.17	0.3	-0.61	-0.27	-0.57
		C22:0	620.599	-0.51	-0.27	0.01	0.37	-0.24	-0.12	0.24	0.59	0.43	-0.17	-0.16	-0.34				620.599	C22:0	-0.35	-0.03	-0.18	-0.06	-0.35	-0.04	0.18	0.32	0.34	-0.62	-0.33	-0.37
		C24:1	646.614	-0.43	-0.16	0.2	0.29	-0.19	-0.07	0.38	0.77	0.67	0.44	0.67	0.34				646.614	C24:1	-0.42	0.12	0.15	0.17	-0.25	0.17	0.34	0.64	0.57	-0.03	0.43	0.25
		C24:0	648.63	-0.43	-0.33	0.07	0.35	-0.26	-0.05	0.01	0.29	0.05	0.03	0.24	0.1				648.63	C24:0	-0.42	0.05	0.03	0.08	-0.42	0	0.22	0.49	0.43	-0.36	0.08	-0.05
		C26:1	674.646	-0.65	-0.33	-0.09	0.4	-0.32	-0.04	0.39	0.7	0.47	0.42	0.52	0.41				674.646	C26:1	-0.64	-0.18	0.02	0.37	-0.18	0.23	0.36	0.69	0.66	-0.25	0.15	0.08
		C26:0	676.661	-0.47	-0.39	0.09	0.32	-0.44	-0.02	0.15	0.3	0.21	0.19	0.37	0.04				676.661	C26:0	-0.46	-0.01	0.01	0.12	-0.61	0.16	0.17	0.68	0.47	-0.2	0.15	0.07
	DiHCer	C16:0	538.52	-0.6	-0.43	0.22	0.19	-0.3	-0.17	-0.36	-0.17	-0.27	-0.02	0.08	0.18			DiHCer	538.52	C16:0	-0.6	-0.43	0.22	0.19	-0.3	0.89	0.78	0.99	0.83	0.99	1.06	1.13
		C18:0	566.552	-0.79	-0.65	0.09	0.18	-0.54	-0.33	0.37	0.56	-0.13	-0.27	0.04	-0.1				566.552	C18:0	-0.6	0.04	0.16	0.01	-0.37	-0.12	0.12	-0.12	0.41	-0.4	-0.08	-0.2
		C20:0	594.583	-0.67	-0.56	0.24	0.24	-0.36	-0.33	0.22	0.48	0.06	-0.5	-0.35	-0.34				594.583	C20:0	-0.57	-0.11	0.09	-0.01	-0.41	-0.05	0.16	0.62	0.37	-0.61	-0.4	-0.31
		C22:0	622.614	-0.58	-0.52	0.1	0.11	-0.35	-0.17	0.09	0.32	0.3	-0.23	0.03	-0.08				622.614	C22:0	-0.49	-0.17	-0.12	-0.08	-0.22	-0.12	0.15	0.54	0.44	-0.68	-0.44	-0.85
		C24:0	650.646	-0.66	-0.53	-0.05	0.25	-0.44	-0.15	-0.3	-0.41	-0.09	-0.14	0.16	0.14				650.646	C24:0	-0.59	0.01	-0.12	0.13	-0.23	-0.12	0.22	0.21	0.49	-0.28	0.07	-0.09
	HexosylCer	C14:0	670.526	-0.09	0.19	0.47	0.15	-0.01	0.05	-0.11	0.26	-0.15	0.29	0.79	0.33			HexosylCer	670.526	C14:0	0.19	0.38	-0.18	0.11	0	0.37	0.68	0.99	0.58	0.85	1.15	1.12
		C16:0	698.558	-0.36	0	0.49	0.19	-0.24	0.02	-0.58	-0.29	-0.44	-0.03	0.67	0.28				698.558	C16:0	-0.24	0.3	-0.39	0.17	-0.21	0.45	0.64	1.24	0.78	-0.3	0.22	0.09
		C16:1	696.542	-0.14	0.1	0.4	0.2	-0.08	0.01	-0.36	-0.43	-0.51	-0.18	0.11	-0.1				696.542	C16:1	0.26	0.44	-0.27	0.07	-0.04	0.3	0.23	0.45	0.09	-0.65	-0.33	-0.3
		C22:0	782.652	-0.08	0.1	0.36	0.14	-0.07	0.04	-0.65	-0.77	-0.76	-0.53	0.02	-0.14				782.652	C22:0	-0.06	0.1	-0.36	0.01	0	0.23	0.47	0.72	0.36	-0.61	-0.23	-0.32
		C24:0	810.683	-0.16	0.07	0.34	0.16	-0.14	-0.01	-0.46	-0.26	-0.52	-0.51	0.12	-0.1				810.683	C24:0	-0.01	0.19	-0.32	0.09	-0.09	0.21	0.39	0.69	0.34	-0.55	-0.15	-0.24
		C24:1	808.667	-0.23	-0.01	0.33	0.21	-0.01	0.1	-0.14	-0.12	-0.38	-0.24	-0.07	0.01				808.667	C24:1	0.21	0.56	0.18	0.1	0.04	0.17	0.42	0.54	0.32	-0.44	-0.13	-0.19
		C26:0	838.714	-0.14	0.05	0.14	0.15	-0.04	-0.08	-0.42	-0.4	-0.48	-0.43	0.16	-0.22				838.714	C26:0	-0.06	0.18	-0.34	-0.1	-0.02	0.06	0.27	0.45	0.07	-0.5	-0.1	-0.2
		C26:1	836.698	-0.22	0	0.25	0.18	-0.16	0	-0.29	-0.08	-0.32	-0.18	0.22	0.2				836.698	C26:1	-0.1	0.23	-0.16	0.13	-0.01	0.26	0.41	0.65	0.36	-0.23	0.17	0.09
	SM	C14:0	675.544	-0.21	0.44	0.59	0.56	0.12	0.41	-0.4	0.27	0.08	0.24	0.74	0.32			SM	675.544	C14:0	-0.19	0.17	0.19	0.48	-0.18	0.32	1.13	0.62	0.21	-0.26	0.23	0.24
		C16:0	703.575	0	0.46	0.51	0.35	0.08	0.32	-0.54	0.02	-0.19	0.04	0.32	0.09				703.575	C16:0	-0.14	0.07	0.02	0.23	-0.18	0.1	0.34	0.28	0.08	-0.34	0.02	-0.04
		C16:1	701.559	-0.01	0.39	0.55	0.4	0.13	0.26	-0.18	0.21	0.13	0.25	0.52	0.34				701.559	C16:1	-0.08	0.18	0.1	0.35	-0.04	0.25	0.51	0.74	0.54	-0.11	0.25	0.2
		C18:0	731.606	0.29	0.78	0.63	0.37	-0.05	0.48	-0.57	0.13	-0.1	0.09	0.33	-0.01				731.606	C18:0	-0.24	0.27	0.04	0.31	-0.24	0.02	0.42	0.16	0.18	-0.06	-0.13	0.19
		C18:1	729.591	0.14	0.6	0.66	0.26	0	0.12	0.51	0.95	0.77	0.65	0.97	0.5				729.591	C18:1	0.05	0.07	0.21	0.21	0.02	0.22	0.72	0.83	0.58	0.67	0.96	1.02
		C22:0	787.669	-0.23	0.34	0.27	0.4	0.01	0.35	-1.41	-0.59	-0.62	-0.26	0.15	-0.22				787.669	C22:0	-0.18	-0.16	-0.28	0.41	-0.13	0.13	-0.02	0	-0.18	-0.61	0.16	-0.11
		C22:1	785.653	0.05	0.78	0.78	0.4	0.37	0.37	-0.36	0.08	-0.23	0.21	0.55	0.32				785.653	C22:1	0.05	0.25	0.08	0.46	-0.03	0.43	0.4	0.6	0.61	-0.35	-0.17	-0.07
		C24:0	815.7	-0.39	0.34	0.34	0.51	-0.09	0.34	-1.68	-0.48	-0.69	-0.18	0.35	-0.15				815.7	C24:0	-0.26	0.02	-0.11	0.3	-0.26	0.18	0.45	0.13	-0.46	-0.57	-0.02	-0.15
		C24:1	813.684	0.01	0.49	0.55	0.39	0.18	0.38	-0.4	0.16	-0.08	0.2	0.45	0.31				813.684	C24:1	-0.02	0.29	0.23	-0.01	-0.19	-0.03	0.49	0.82	0.5	-0.35	0.01	-0.11
Phospholipids				24H			7W			17W			24W				Phospholipids				24H			7W			17W			24W
		Species		1	2	3	1	2	3	1	2	3	1	2	3					Species	1	2	3	1	2	3	1	2	3	1	2	3
	PA	C32:0	759.637	0.35	0.13	0.02	0.29	0.05	-0.43	0.07	-0.08	-0.11	0.27	0.79	0.22			PA	759.637	C32:0	0.61	-0.08	-0.54	0	-0.45	0.01	0.26	0.39	0.38	-0.09	0.33	0.05
		C32:1	757.622	1.93	1.15	0.73	-0.13	0.92	-0.44	0.6	-0.13	-0.23	0	-0.36	-0.15				757.622	C32:1	2.21	0.65	0.23	-0.16	0.32	0.17	0.39	0.2	0.3	-0.13	0.32	-0.31
		C34:0	869.747	0.18	0.13	0.27	0.14	-0.45	-0.53	-0.19	0.01	0.11	0.34	0.4	0				869.747	C34:0	0.31	-0.53	-0.37	-0.4	-0.53	-0.34	-0.2	0.12	0.09	-0.01	0.1	0.23
		C34:1	843.731	1.82	1.07	0.62	-0.2	0.69	-0.51	0.01	-0.38	-0.82	-0.19	-0.1	-0.35				843.731	C34:1	2.04	0.44	0.35	-0.57	0.42	-0.28	0.38	-0.13	-0.33	-0.17	0.12	-0.61
		C34:2	841.716	1.63	1.11	0.67	-0.26	0.57	-0.21	-0.14	-0.12	-0.05	-0.04	-0.83	-0.47				841.716	C34:2	2.33	0.9	0.62	-0.47	0.24	0.17	0.16	-0.09	-0.28	-0.06	-0.19	0.27
	PCs	C32:3	728.523	-0.23	0.05	0.27	0.1	-0.05	0.04	0.26	0.54	0.38	0.47	0.4	0.52			PCs	728.523	C32:3	-0.11	0.03	-0.27	-0.02	-0.19	-0.06	0.76	0.58	0.45	-0.01	0.2	0.12
		C32:4	726.507	-0.39	0.25	0.35	0.38	0.03	0.26	0.29	0.93	0.74	0.66	1.01	0.67				726.507	C32:4	-0.48	-0.05	-0.53	0.29	-0.15	0.23	0.83	0.83	0.71	0.49	0.78	0.64
		C34:0	762.601	0.14	0.4	0.45	0.03	0.14	0.13	-0.02	0.14	-0.1	0.25	0.42	0.26				762.601	C34:0	0.2	0.35	0.09	0.07	-0.21	-0.01	0.46	0.37	0.4	0.2	0.36	0.46
		C34:1	760.585	0.04	0.08	0.11	0.03	0.04	0.04	-0.01	0.06	0	0.05	0.07	0.08				760.585	C34:1	-0.01	0.02	-0.02	0.05	-0.03	0.04	0.14	0.04	0.12	-0.02	0.05	0.21
		C34:2	758.569	-0.03	0.05	0.19	0.08	0.05	0.09	-0.01	0.12	0.06	0.13	0.18	0.14				758.569	C34:2	-0.07	0.08	-0.07	0.12	-0.12	0.1	0.27	0.2	0.22	0	0.16	0.1
		C34:3	756.554	-0.08	-0.07	0.17	0.22	-0.02	0.15	-0.18	0.35	0.17	0.2	0.36	0.18				756.554	C34:3	-0.05	0	0	-0.06	-0.13	0.12	0.57	0.34	0.2	-0.03	0.25	0.38
		C34:4	754.538	-0.43	-0.07	0.24	0.22	-0.13	-0.02	-0.03	0.54	0.37	0.26	0.3	0.33				754.538	C34:4	-0.14	-0.04	-0.13	0.05	-0.23	-0.05	0.59	0.48	0.4	0.17	0.48	0.27
		C36:1	788.616	0.16	0.36	0.35	0.15	-0.08	0.2	-0.25	-0.16	-0.17	-0.15	-0.01	-0.15				788.616	C36:1	-0.15	0.18	-0.15	0.19	-0.02	0.22	0.17	0.14	0.06	-0.26	-0.13	0.01
		C36:2	786.601	-0.03	-0.04	0.08	0.04	0.03	0.01	-0.07	0	-0.04	-0.03	0	-0.02				786.601	C36:2	-0.06	0.01	-0.08	0.09	-0.02	0.05	0.09	0.02	0.08	-0.12	-0.01	0.26
		C36:3	784.585	0.02	0.2	0.31	0.11	0.04	0.12	-0.2	0.01	-0.09	0	0.08	0.07				784.585	C36:3	-0.05	0.15	-0.06	0.04	-0.11	0.04	0.2	0.03	0.09	-0.26	-0.11	0.03
		C36:4	782.569	-0.12	0.05	0.23	0.05	-0.07	0.06	-0.21	0.06	0.02	-0.04	-0.1	-0.01				782.569	C36:4	0.03	0.14	0.03	-0.04	-0.15	-0.05	0.17	0	0.04	-0.15	-0.07	0.06
		C38:2	814.632	-0.1	0.29	0.3	0.21	0.09	0.17	-0.11	0.11	0.09	0.43	0.45	0.47				814.632	C38:2	-0.1	0.06	-0.27	0.37	0.12	0.14	0.24	0.32	0.26	-0.24	0.09	0
		C38:3	812.616	0.05	0.35	0.43	0.13	-0.04	0.22	-0.39	-0.03	-0.05	0.02	0.13	0.12				812.616	C38:3	-0.23	0.18	-0.09	-0.01	-0.13	0.17	0.37	0.39	0.29	-0.38	-0.23	0.13
		C38:4	810.601	-0.49	-0.43	-0.08	0.02	-0.29	-0.2	-0.22	0.03	-0.03	-0.1	-0.1	-1.7				810.601	C38:4	0.08	0.22	0.19	0.15	0.03	0.07	0.27	0.11	0.18	-0.03	0.02	0.24
		C38:5	808.585	-0.07	0.09	0.23	0.01	-0.08	0.04	-0.21	0.07	0.06	-0.15	-0.16	-0.07				808.585	C38:5	0	0.15	0.06	-0.01	-0.12	-0.05	0.14	-0.05	0.04	-0.22	-0.24	-0.11
		C40:2	842.663	-0.21	0.38	0.33	0.26	-0.07	0.1	-0.49	0.12	-0.09	0.24	0.51	0.32				842.663	C40:2	-0.3	0.03	-0.34	0.25	-0.07	0.22	0.41	0.37	0.33	-0.13	0.26	0.18
		C40:3	840.648	-0.07	0.01	0.43	0.25	0.07	0.04	-0.18	0.34	0.17	0.23	0.24	0.33				840.648	C40:3	0	0.25	0.01	0.13	-0.22	0.08	0.27	0.37	0.33	-0.13	0.11	0.06
		C40:4	838.632	0.01	0.29	0.41	0.24	0.05	0.24	-0.11	0.47	0.29	0.13	-0.05	0.24				838.632	C40:4	-0.06	0.16	-0.06	0.07	-0.15	-0.12	0.37	0.42	0.15	-0.21	0.27	0.18
		C40:5	836.616	-0.04	0.05	0.28	-0.08	-0.23	-0.06	-0.35	0.28	0.04	-0.43	-0.25	-0.49				836.616	C40:5	0.03	0.23	0.03	0.12	-0.33	-0.27	-0.08	0.03	0.06	-0.46	-0.27	-0.16
		C40:6	834.601	-0.22	0.01	0.2	-0.01	-0.2	-0.04	-0.35	-0.05	-0.06	-0.28	-0.37	-0.23				834.601	C40:6	0.02	0.03	-0.13	-0.18	-0.28	-0.27	0.07	-0.08	-0.1	-0.36	-0.23	-0.09
		C42:3	868.679	-0.35	0.13	0.09	0.4	-0.11	0.2	-0.12	0.47	0.21	0.41	0.46	0.46				868.679	C42:3	-0.26	0.23	0.1	0.71	0.41	0.78	0.94	0.55	0.53	0.55	0.76	-2.56
		C42:4	866.663	-0.19	-0.02	0.41	0.34	-0.19	0.08	-0.25	0.2	0	0.12	-0.07	-0.09				866.663	C42:4	-0.12	0.14	0.02	1.15	-1.37	1.07	0.09	0.13	-0.18	0.59	1.01	-3.06
	PE	C34:1	716.524	0.14	0.14	0.23	0.15	0.04	0.22	-0.03	0.08	0.29	0.51	0.71	0.62			PE	716.524	C34:1	0.22	0	-0.19	0.26	0.21	0.16	0.42	0.68	0.61	0.03	0.25	-0.07
		C36:1	744.555	0.14	0.14	0.19	0.21	0.03	0.2	-0.24	-0.35	-0.03	0.31	0.29	0.2				744.555	C36:1	0.16	-0.11	-0.43	0.24	0.2	0.24	0.31	0.55	0.45	-0.24	-0.02	-0.23
		C36:2	742.539	0.1	0.14	0.15	0.16	0.01	0.2	-0.25	-0.38	-0.05	0.2	0.4	0.33				742.539	C36:2	0.13	-0.07	-0.31	0.26	0.22	0.06	0.23	0.48	0.41	-0.26	-0.05	-0.28
		C36:3	740.524	0.18	0.21	0.12	0.18	0.09	0.34	-0.36	-0.46	-0.34	0.04	0.42	0.07				740.524	C36:3	0.21	-0.2	-0.45	0.22	0.28	0.28	0.27	0.43	0.31	-0.42	-0.11	-0.23
		C38:4	766.539	0.13	0.15	0.19	0.06	-0.09	0.01	0.17	-0.03	0.19	0.23	0.44	0.48				766.539	C38:4	0.27	0.04	-0.26	0.16	0.08	0.22	0.56	0.68	0.56	-0.09	0.15	0.01
		C38:5	764.524	0.05	0.07	0.32	0.21	0.02	0.11	0.03	0.28	0.3	0.21	0.53	0.46				764.524	C38:5	0.19	-0.15	-0.28	0.19	0.15	0.29	0.41	0.74	0.65	-0.18	-0.02	-0.08
		C40:2	798.602	0.37	0.32	0.44	0.15	0.11	0.68	-0.24	0.2	0.42	1.11	1.37	1.07				798.602	C40:2	0.28	-0.03	-0.78	0.52	0.54	0.47	0.73	1.07	1.04	0.61	0.68	0.55
		C40:3	796.586	-0.03	-0.03	0.05	0.17	-0.1	0.1	-0.42	-0.51	-0.28	0.06	0.38	0.04				796.586	C40:3	0.28	-0.06	-0.45	0.13	0.2	0.45	-0.06	0.58	0.13	-0.19	-0.04	-0.31
		C42:1	828.649	0.07	0.23	0.69	0.46	0.03	0.33	0.2	0.26	0.05	0.59	0.9	0.72				828.649	C42:1	0.52	-0.02	-0.51	0.21	0.07	0.45	0.52	0.97	0.9	0.23	0.65	0.3
	PS	C32:0	734.498	-0.17	-0.12	0.23	0.26	-0.51	-0.21	0.65	0.81	0.92	1.01	1.01	1.29			PS	734.498	C32:0	-0.1	0.08	-0.45	0.07	-0.99	-0.32	1.07	1.35	1.26	-0.06	0.42	0.45
		C32:1	732.482	-0.26	-0.12	0.17	0.44	-0.16	-0.03	0.17	0.4	0.68	1.27	1.53	1.58				732.482	C32:1	-0.07	-0.23	-0.44	0.54	-0.36	0.3	0.89	1.2	1.13	0.05	0.26	0.47
		C34:0	762.529	-0.1	-0.06	0.32	0.35	-0.63	-0.28	0.67	0.77	0.88	0.8	0.77	1.28				762.529	C34:0	0.08	0.09	-0.23	-0.19	-0.96	0.39	0.61	1.07	0.97	-0.17	0.38	0.34
		C34:1	760.513	-0.19	-0.04	0.28	0.43	-0.24	-0.05	0.01	0.16	0.32	0.66	1.14	0.98				760.513	C34:1	-0.07	0.06	-0.41	0.3	-0.57	0.04	0.55	1.09	0.98	-0.14	0.34	0.32
		C36:1	788.545	-0.07	0.06	0.21	0.26	-0.18	-0.03	-0.23	-0.15	0.07	0.08	0.55	0.36				788.545	C36:1	-0.1	0.02	-0.23	0.17	-0.34	0.08	0.24	0.47	0.52	-0.36	0.06	0.02
		C36:2	786.529	-0.28	-1.84	0.07	0.35	-0.37	-0.25	-0.44	-0.58	-0.32	-0.05	0.27	0.27				786.529	C36:2	-0.19	0.26	-0.35	0.25	-0.53	0.06	0.35	0.83	0.75	-0.45	-0.06	-0.15
		C38:1	816.576	0.5	0.11	0.54	0.49	-0.03	-0.03	-0.03	-0.22	-0.23	0.04	0.58	0.24				816.576	C38:1	-0.41	0.04	-0.39	0.26	-0.51	-0.17	0.61	0.95	0.66	-0.15	0.35	0.15
		C38:2	814.56	-0.9	0.3	0.55	0.43	-0.79	-0.76	0.05	-0.03	0.14	0.99	0.95	1				814.56	C38:2	-0.61	-0.07	-0.62	-0.18	-1.09	-0.6	1	1.11	0.96	-0.37	0.75	-0.05
		C38:3	812.545	-0.14	-0.03	0.2	0.32	-0.27	-0.09	-0.15	-0.02	0.31	0.05	0.56	0.45				812.545	C38:3	0.12	0.31	-0.02	0.16	-0.48	0.07	0.45	0.81	0.76	-0.16	0.26	0.29
		C38:4	810.529	-0.28	-0.06	0.32	0.22	-0.33	-0.14	-0.42	-0.1	0.04	0.52	0.65	0.76				810.529	C38:4	-0.24	0.19	-0.15	0.12	-0.73	-0.1	0.3	0.89	0.87	-0.41	-0.01	0.05
		C40:3	840.576	0.06	0.09	0.33	0.56	-0.23	0	-0.45	-0.33	-0.19	0.16	1	0.79				840.576	C40:3	0.1	0.06	-0.24	0.11	-0.52	-0.2	0.57	1	0.89	-0.16	0.31	0.3
		C40:4	839.568	-0.19	-0.04	0.29	0.26	-0.44	-0.18	-0.24	-0.12	0.02	-0.16	0.16	0.16				839.568	C40:4	0.03	0.13	-0.18	0.17	-0.46	-0.11	0.37	0.72	0.68	-0.61	-0.19	-0.28
